# *Rubus armeniacus* genome sequence reveals the secrets of blackberry anthocyanin biosynthesis

**DOI:** 10.64898/2026.05.05.723051

**Authors:** Katharina Wolff, Melina Sophie Nowak, Corinna Thoben, Till Beuerle, Boas Pucker

## Abstract

Here, we present a comprehensive multiomics analysis of anthocyanin biosynthesis in *Rubus armeniacus*, known for its dark fruits. A phased genome sequence of the tetraploid blackberry was generated, achieving an N50 of 34 Mb with an assembly size of 1.2 Gbp based on Oxford Nanopore Technology sequencing (ONT). The BUSCO score for the total assembly shows a high completeness of 99.1%. The assembly was separated into 4 pseudohaplophases, with the pseudohaplophase A representing the *R. armeniacus* genome in 7 chromosome scale contigs, with an N50 of 46 Mbp and 98.8% conserved BUSCO genes. A total of 118,183 protein coding genes were annotated within the genome assembly and all relevant genes encoding enzymes and transcriptional regulators of the anthocyanin biosynthesis pathway were identified within each pseudohaplophase. To further understand the underlying cause of dark pigmentation, the gene expression was analysed during different stages of berry development revealing a strong induction of anthocyanin biosynthesis genes including the anthocyanin activating subgroup 6 MYB transcriptions during the berry ripening process. Further, a quantification of cyanidin-3-O-glucoside in methanolic berry extract, utilizing a UHPLC-HRAM-MS analysis, revealed an approximately 500-fold increase of cyanidin-3-O-glucoside from green to black fruit, indicating that dark pigmentation in *R. armeniacus* results from high anthocyanin accumulation.

**Significance statement:** This study provides a multiomics analysis of the dark pigmentation of *Rubus armeniacus,* including a high quality phased assembly and an in-depth analysis of the anthocyanin biosynthesis pathway. A transcriptional and metabolomic analysis revealed that dark berry pigmentation is caused by a high accumulation of cyanidin-3-O-glucoside during fruit ripening.
