## Supplementary material for "*Rubus armeniacus* genome sequence reveals the secrets of blackberry anthocyanin biosynthesis": Data S1

Gene	B1	B2	B3	B4	B5	B6	G1	G2	G3	G4	G5	G6	H1	H2	H3	H4	H5	H6	R1	R2	R3	R4	R5	L1	L2	L3
Ra02595.1	3.09592	7.50204	12.2183	14.2944	11.8585	7.30733	7.90743	20.6246	19.6371	27.4231	15.3551	17.6973	20.966	14.144	22.2895	17.0356	35.0335	19.39	9.34198	11.2961	10.0402	11.8248	11.6084	1.81571	2.68621	1.80884
Ra02881.1	0.0	1.3006	0.543402	1.73394	5.42692	1.10307	1.68781	2.50775	2.38644	1.8669	4.26587	2.6207	3.60199	0.244886	4.43878	6.58614	2.03938	5.38506	3.94045	3.62962	0.944936	2.46484	2.51562	5.27879	7.65804	3.58092
Ra04023.1	50.3145	100.356	190.331	201.006	192.776	178.921	22.9506	32.9569	12.8159	21.4861	11.4753	17.1906	110.45	368.033	242.012	198.27	151.634	208.669	228.41	235.4	216.598	240.707	235.497	17.2098	8.23216	16.1005
Ra04024.1	0.0	0.0	0.0	0.0	0.0	0.0	2.09642	0.34126	0.0	0.0	0.0	0.0	0.0	0.0	0.0	0.0454432	0.0	0.0704056	0.0	0.0	0.0	0.0	0.0483502	3.30931	0.584723	3.45755
Ra04231.1	192.986	313.97	529.073	442.655	584.217	379.784	5.91151	2.0286	0.447626	1.05683	0.869109	0.333836	53.214	690.918	584.388	384.094	119.175	564.653	686.288	935.951	757.607	581.266	603.264	20.3213	2.61922	7.26578
Ra04232.1	1027.07	901.124	1372.25	1245.65	1463.42	981.717	16.6526	105.853	14.5062	39.9848	64.4525	74.9691	451.054	2072.33	1808.55	1407.89	614.051	1641.78	1985.05	2830.47	2579.29	1586.22	1552.81	32.9657	17.774	32.1999
Ra05133.1	165.365	349.718	263.529	156.627	200.379	218.794	31.7305	15.9827	7.52133	7.78123	17.4265	13.4808	2.55242	5.94975	8.31275	2.61647	1.66444	4.45372	65.4582	67.4234	41.235	62.7601	52.9241	8.14033	4.5695	5.32304
Ra06378.1	0.0	0.0	0.100812	0.405476	0.0425316	0.0	19.2005	9.17784	6.71331	6.92827	12.2237	16.3715	5.02834	5.8763	3.3592	2.9252	3.99708	5.12246	0.756364	0.0	3.55255	0.329564	0.148459	10.6211	2.00655	9.03338
Ra09034.1	398.377	299.869	461.658	390.231	457.379	401.399	9.69604	62.8629	26.5714	23.1948	10.0529	16.2932	196.286	561.189	628.723	408.141	316.246	503.064	495.026	890.396	756.65	429.402	402.123	7.985	9.62189	8.44177
Ra100611.1	0.0	0.0	0.0	0.0	0.0	0.0	0.0945518	0.0	0.0	0.0	0.0	0.0	0.0142284	0.0	0.0	0.0	0.0	0.0	0.0	0.0	0.0	0.0	0.0	0.13595	0.0	0.0
Ra10125.1	745.922	391.524	632.882	777.262	789.917	541.782	0.0947531	0.0467116	0.0294495	0.31991	0.139408	0.0	15.3094	447.531	517.126	303.533	72.5442	438.6	877.827	1361.65	1398.43	772.182	768.517	3.65791	29.1523	15.7318
Ra101362.1	92.1984	115.438	208.021	172.032	244.374	125.544	4.50399	2.48927	1.38721	2.32514	6.7182	3.03164	22.9503	249.93	349.76	136.491	34.1289	214.875	279.64	409.288	361.013	242.393	241.919	22.4416	22.7236	15.2557
Ra105309.1	0.0	0.0	0.0	0.122908	0.0	0.450862	26.438	2.44114	3.0647	1.60153	10.1588	9.43478	1.14104	0.261243	2.99442	0.37038	0.193363	0.800239	0.0613244	0.0	1.46123	0.300643	0.312197	1.2863	0.232393	0.0
Ra108198.1	0.0	0.0	0.0	0.0	0.0	0.0	0.0945518	0.214765	0.059046	0.0	0.30938	0.0877775	0.0142284	0.0	0.0	0.0	0.0	0.0	0.0	0.0	0.0	0.0	0.0	0.0	0.0	0.0
Ra108874.1	80.9399	88.9107	182.772	126.915	183.882	118.031	3.59186	1.58514	0.693357	0.911625	0.931515	1.15623	15.7042	226.035	314.518	107.887	38.1646	180.461	188.471	273.589	303.71	157.226	187.743	19.8795	11.8416	13.7417
Ra111735.1	0.328984	0.859975	0.0	0.31996	0.0	0.0	2.96935	0.885647	0.902475	0.604561	1.0606	0.0	0.124187	0.148511	0.169025	0.0	0.123767	0.243573	0.186405	0.0	0.148807	1.30846	0.400525	12.6435	4.93155	10.0521
Ra114897.1	2.04157	1.48872	3.2274	2.37091	2.11341	0.641768	13.6283	3.74427	3.81815	2.27924	6.82276	6.1842	1.33687	5.53289	14.5953	0.437822	0.66025	2.64915	8.43388	9.95995	23.1259	7.00138	15.6472	16.3121	14.1605	14.1882
Ra115050.1	40.8063	38.5373	83.1	81.3772	73.0964	70.2201	17.1122	6.667	3.51183	3.9497	4.12655	3.6568	35.793	284.208	161.886	157.89	68.299	170.681	156.48	149.434	217.19	131.193	169.541	12.4674	6.23092	12.7588
Ra116237.1	13.4167	10.8973	12.151	7.61033	10.8751	5.21821	6.35792	13.1456	15.2112	14.6196	14.27	12.8102	15.3464	10.8453	6.24876	9.35504	14.7316	9.76878	9.11831	6.05495	6.21624	8.11977	6.70267	7.13386	7.16514	6.63604
Ra116680.1	0.317479	0.0	0.490089	0.56024	0.758837	1.79659	3.85075	0.65395	0.218041	0.0994097	0.441068	1.01923	0.314665	0.0	0.169025	0.604965	0.0	0.0	1.63667	0.203569	0.0	0.135121	0.365114	12.5121	5.90815	14.3347
Ra14120.1	41.6618	63.6806	108.975	69.9129	101.946	60.2855	2.52447	1.24745	0.699355	1.07217	3.26394	1.84371	4.94292	66.9912	94.6205	26.8019	6.91302	46.5171	76.2286	100.302	116.261	72.0139	71.3867	19.6022	22.2822	17.9751
Ra14784.1	0.0	0.0	0.0	0.0	0.0	0.0	0.0	0.0	0.0	0.0	0.0	0.0	0.0	0.0	0.0	0.0	0.0	0.0	0.0	0.0	0.0	0.0	0.0	0.0	0.0	0.0
Ra15428.1	0.0	0.0363521	0.0	0.21778	0.0	0.0	23.5844	4.18071	2.78224	2.06878	7.71595	6.26685	0.269944	0.0606208	0.0	0.237368	0.0514624	0.105915	0.152175	0.668207	0.887174	0.0346896	0.442509	0.753549	0.216201	0.205146
Ra18381.1	253.954	241.618	334.516	317.63	371.874	288.51	3.40799	37.5207	14.8185	14.0219	6.03463	8.47391	120.54	386.885	312.539	279.713	188.034	343.691	340.241	552.0	488.354	287.918	277.223	17.5306	21.6362	22.0415
Ra19492.1	745.922	391.524	632.882	777.262	789.917	541.782	0.0947531	0.0467116	0.0294495	0.31991	0.139408	0.0	15.3094	447.531	517.126	303.533	72.5442	438.6	877.827	1361.65	1398.43	772.182	768.517	3.65791	29.1523	15.7318
Ra22443.1	107.894	100.653	164.922	159.239	182.719	150.478	5.60249	41.6898	20.3399	20.3594	13.4925	22.4932	110.381	307.783	314.026	211.906	125.075	264.891	205.959	338.571	387.781	176.854	177.483	10.2336	11.0526	14.6942
Ra23521.1	790.86	372.361	546.338	619.98	591.802	500.783	1.89302	1.45757	0.556155	1.19907	0.592405	1.79746	57.3355	557.183	685.047	378.315	123.221	462.428	692.022	1093.89	1519.3	624.536	704.63	28.102	64.2367	56.4677
Ra25478.1	432.329	647.253	1135.83	911.725	896.609	981.628	24.7961	13.3358	5.02975	5.367	9.94947	9.78926	144.387	1250.83	667.767	671.098	205.4	746.731	1041.31	1132.42	1183.63	978.288	977.591	16.5356	7.17975	10.1151
Ra26534.1	4.20029	67.585	57.0178	85.557	57.8332	50.2283	0.0	0.778056	0.389739	0.911992	0.392467	0.0	2.08151	18.4219	19.2599	10.8217	5.47127	12.1592	59.5491	15.6189	9.94734	75.9807	55.2826	0.0	2.10991	5.27944
Ra27175.1	1666.28	1135.15	1672.89	1906.07	1937.07	1379.1	0.0923896	75.4513	2.92341	9.73323	2.93413	2.10054	706.139	1800.47	1294.54	1475.86	953.606	1376.86	2374.54	2304.0	2576.86	1971.21	2060.03	3.08657	6.13059	4.57103
Ra28206.1	130.924	74.6892	121.641	95.2021	107.935	78.7387	70.1211	11.5655	10.4822	5.47108	20.9463	18.8968	7.66746	125.043	152.924	64.7835	6.39467	112.336	179.616	196.746	236.31	140.885	177.372	29.9408	24.0223	24.4661
Ra31412.1	0.0	0.0	0.0	0.0	0.0	0.0	0.0	0.0	0.0	0.0	0.0	0.0	0.0	0.0	0.0	0.0	0.0	0.0	0.0	0.0	0.0	0.0	0.0	0.0	0.0	0.0
Ra31968.1	0.360327	1.27463	0.746733	1.10277	0.779419	0.728027	5.60596	1.23327	0.307227	0.897805	1.43613	1.85171	0.353351	0.414071	0.627808	0.215302	0.825113	0.271712	0.767328	0.571727	2.39105	0.0700352	1.84586	10.4405	4.46299	15.0889
Ra33387.1	0.0549898	2.88463	0.0	4.60278	5.25798	0.780892	3.59499	3.967	3.32317	2.38568	3.4112	5.97462	4.90385	0.626948	8.18783	5.06733	3.65202	9.16129	6.35104	3.34987	0.0	2.91158	3.18038	2.5711	1.8434	3.41473
Ra34501.1	36.6835	84.7783	138.791	109.549	124.716	101.337	28.2639	35.5236	19.5999	28.4526	24.1196	22.3759	99.0412	355.796	231.292	206.261	127.595	223.967	161.729	139.98	158.24	166.998	162.351	15.9912	4.8728	15.0342
Ra34743.1	0.769857	1.24372	0.848882	2.27479	3.25735	0.842775	0.124218	2.1193	1.78603	3.23876	2.41754	1.69987	1.90474	0.89125	0.157156	4.15512	3.324	4.78059	2.9462	1.53653	4.50662	1.68032	2.32439	4.63306	7.72173	2.8408
Ra35897.1	319.465	642.71	1011.9	1115.37	964.379	903.432	25.4894	143.291	50.0062	58.6211	29.0236	45.2075	426.526	1383.7	1002.27	913.708	672.21	904.818	1151.07	1024.49	801.191	1127.27	1079.74	23.6844	9.93072	19.9509
Ra35898.1	0.0	0.0662296	0.0	0.0435917	0.0	0.0	0.70661	0.0	0.0	0.0224542	0.0	0.0	0.066994	0.0	0.0221465	0.0	0.0951469	0.0726083	0.0	0.0222341	0.0	0.0500905	0.0	1.11846	0.149678	0.0
Ra37530.1	136.35	155.498	313.427	211.576	274.803	193.555	4.8492	1.51811	1.10276	1.01465	3.64615	0.614931	15.8618	232.331	327.923	110.385	54.5704	191.873	245.744	404.526	371.726	222.666	234.58	23.1999	26.4091	17.4888
Ra38240.1	0.0	0.0	0.0	0.0	0.0	0.0	0.0945518	0.0	0.059046	0.0294538	0.0	0.0	0.0	0.0	0.0	0.0	0.0	0.0	0.0	0.0	0.0	0.0	0.0	0.13595	0.0	0.0
Ra38926.1	0.0	0.121174	0.0	0.0247812	0.550593	0.0	30.2528	4.78805	5.14861	4.20598	10.1971	8.69051	2.12551	0.766882	0.0	0.739606	1.06968	1.08668	0.144986	0.0	0.0	0.150322	0.175333	1.04059	0.054277	0.53338
Ra44172.1	3.88248	8.80514	11.1785	13.27	9.44963	9.81023	12.2	23.7853	19.7221	15.1459	17.4746	15.6324	21.1507	17.2875	15.008	22.3794	34.5669	24.3632	10.673	14.1497	18.8408	9.98752	11.4286	3.68479	4.89618	1.46649
Ra44441.1	0.0549898	0.194848	0.645622	1.35466	2.43947	0.0	1.18803	2.81391	1.08241	2.77515	2.64465	6.21543	3.9497	0.681653	0.526228	5.24183	2.09482	7.56702	3.1815	1.938	0.0	1.69195	0.414355	2.56647	6.35568	1.74834
Ra45592.1	28.3264	54.9567	96.9966	94.038	90.6222	97.8259	28.1149	36.4705	17.0797	16.6163	24.3354	15.1384	114.438	449.219	243.504	273.896	140.662	261.953	147.237	167.482	246.004	165.212	166.826	17.1365	4.1691	8.34246
Ra45593.1	0.0	0.0662296	0.0	0.0	0.0	0.0	0.298856	0.119674	0.0450138	0.0224542	0.0	0.490727	0.0198096	0.0	0.0221465	0.0	0.0	0.0963166	0.0	0.0177045	0.0	0.0	0.0	0.0	0.0	0.0
Ra48415.1	4.93983	16.5557	22.9828	24.7478	23.2163	13.7709	8.41922	23.2115	21.1591	22.9528	15.5475	17.7161	26.3404	29.1044	19.9513	33.3374	43.2216	32.0762	16.8525	18.9637	24.8598	20.9363	21.5217	1.16068	2.22074	3.229
Ra50464.1	114.955	99.1142	136.727	110.824	121.66	86.5346	70.5139	33.2748	22.3127	20.2434	36.1042	29.3087	41.9754	153.166	143.72	106.433	53.4922	126.204	204.336	170.58	174.43	132.519	154.736	15.6749	20.6001	23.9639
Ra51951.1	606.576	667.08	1194.03	833.282	913.612	891.323	30.0126	14.1824	3.71894	9.96079	2.9808	10.4894	132.189	1123.78	679.294	581.616	180.456	682.785	944.021	1216.36	1041.32	907.752	944.541	25.2785	5.36908	21.1517
Ra52984.1	8.71311	89.9065	79.4365	129.8	84.8187	90.3442	0.809129	3.98268	4.20192	3.56698	0.392467	1.51638	21.9378	64.1041	76.5833	53.5828	29.6031	55.9709	100.788	29.3071	39.2933	124.32	104.324	0.295625	2.15504	0.0
Ra53627.1	1666.28	1135.15	1672.89	1906.07	1937.07	1379.1	0.0923896	75.4513	2.92341	9.73323	2.93413	2.10054	706.139	1800.47	1294.54	1475.86	953.606	1376.86	2374.54	2304.0	2576.86	1971.21	2060.03	3.08657	6.13059	4.57103
Ra55680.1	2.36876	9.70692	9.86153	12.517	12.447	6.76858	9.82959	20.3493	17.3324	27.5829	14.8552	17.9695	21.5359	21.1739	26.1331	24.4153	41.9353	23.1989	10.922	14.3724	7.98583	13.4998	12.8219	0.0	2.20944	4.28342
Ra56921.1	559.191	656.283	1217.87	1000.88	945.147	916.348	37.3706	55.3664	18.4872	24.8566	29.4509	29.8146	279.198	1536.77	954.997	903.672	405.78	973.386	1125.43	1290.65	1383.74	1122.78	1127.01	31.4143	11.2034	14.958
Ra57925.1	1.75695	23.0347	18.2816	24.8569	19.3498	16.2716	0.0	0.583474	0.0	0.783049	0.0	0.0	2.76736	3.00902	7.63473	4.56639	3.7629	4.561	17.8077	2.38384	1.73807	17.8452	15.9245	0.0	0.739007	0.0
Ra58529.1	697.921	1160.95	1972.98	2263.98	2074.58	1623.08	0.0307965	13.9753	0.0	1.18292	0.0	0.0	316.819	1582.82	857.886	1259.27	589.166	1217.55	2581.31	2271.04	2368.63	2245.1	2254.12	2.41659	4.75993	4.99405
Ra59429.1	1.02203	0.534839	1.68543	0.738477	1.05959	0.473699	9.28063	1.12194	0.0	0.801896	0.257156	1.50668	0.626989	1.3064	0.482929	1.15625	0.0412557	0.916728	1.13163	2.78717	4.09965	1.66351	1.15399	14.8828	3.71089	17.3131
Ra59989.1	0.0	0.0	0.0	0.0	0.0	0.0	0.0747447	0.0	0.0	0.0	0.0	0.0	0.0	0.0	0.0	0.0	0.0	0.0	0.0	0.0	0.0	0.0	0.0	0.0	0.0	0.0
Ra63304.1	117.988	110.64	145.838	100.727	107.824	107.59	66.9335	26.7759	32.4802	24.5454	26.1105	33.2755	16.1728	79.4233	85.0761	50.2275	19.3697	68.121	116.834	126.086	123.492	91.2908	106.569	15.1414	20.6185	20.1639
Ra65568.1	53.7345	231.528	418.48	366.62	435.299	236.914	7.18911	52.6417	38.5062	38.7644	6.09887	31.6619	135.023	462.09	378.8	330.508	222.649	385.105	488.505	724.956	455.939	395.807	367.675	3.14047	9.11906	4.03259
Ra66679.1	701.906	428.065	702.076	818.903	710.98	565.932	0.624325	8.6104	0.522156	0.900776	0.62197	0.772794	175.189	970.421	723.149	673.379	444.203	803.47	962.885	1497.15	1779.53	948.765	925.222	22.2161	46.8243	40.121
Ra67710.1	15.8002	18.4906	18.5151	15.9754	17.998	13.9351	9.93865	17.2246	18.3753	14.6164	21.3817	14.7113	20.6285	15.183	21.1384	15.9482	18.6071	18.7447	14.645	13.4944	13.8946	16.5375	17.9791	3.70123	3.11797	6.24138
Ra68780.1	49.6001	49.0184	110.641	108.03	98.5182	77.1372	34.0985	23.051	19.9377	16.7778	18.6354	11.3054	54.3108	326.52	187.316	200.624	92.8836	214.671	143.162	210.155	247.729	158.472	200.187	18.7175	9.19993	19.4859
Ra68917.1	3.86979	5.37789	8.16586	5.75973	6.09794	3.22696	22.0231	5.3408	7.34016	3.61351	16.7522	9.1816	2.15581	32.478	30.7992	7.5973	1.27334	20.9541	17.1077	20.3057	63.4246	13.7085	25.3886	11.9211	12.2327	18.9868
Ra71901.1	146.719	128.113	187.063	165.568	184.615	149.787	123.999	42.7378	35.178	34.3391	53.6324	44.3109	30.17	167.811	126.43	116.73	70.4649	146.207	237.881	219.195	199.543	169.304	216.135	41.7225	33.5833	33.0187
Ra77375.1	14.8178	9.29176	17.6277	15.6629	16.3412	12.4698	15.7383	4.16576	2.18367	3.57382	9.39063	7.52375	0.766599	40.5417	41.8413	12.2536	3.19356	23.64	22.7422	37.7739	58.5288	22.5373	37.5276	12.4383	8.47163	7.39399
Ra77528.1	50.7116	52.4568	108.271	126.529	104.014	88.3825	34.2453	29.4831	19.6852	21.3857	17.968	21.7223	63.4307	347.195	253.897	198.641	106.917	236.697	164.628	196.426	317.792	174.377	214.793	23.4955	12.5214	24.9755
Ra78604.1	11.8668	13.1216	11.332	12.2526	13.2015	11.0343	9.57513	17.9971	16.1378	15.0789	16.9075	14.9849	19.0682	15.3801	12.7217	14.2886	16.1642	17.6111	11.1695	13.4255	12.6241	14.6823	9.54016	4.44961	7.4271	4.65075
Ra78741.1	293.693	489.965	713.924	474.389	715.59	517.279	4.82633	0.858493	0.074248	0.597959	1.01828	0.0	37.8903	556.705	468.067	326.792	75.2217	456.169	746.683	1012.68	899.891	642.75	658.851	13.8029	0.0	12.1127
Ra78742.1	2046.8	1894.17	2423.35	1953.84	2383.73	1896.41	8.58809	20.5148	0.519736	4.55202	4.24474	4.23134	354.581	1703.58	1607.13	1168.76	440.021	1367.62	2500.18	3300.65	2703.17	2076.6	2025.36	28.1129	20.8445	14.962
Ra79562.1	159.16	397.895	310.556	182.52	237.025	216.221	33.5677	19.8009	11.5164	12.8049	25.6239	23.0928	5.26875	13.7623	15.4075	5.91377	3.95974	9.59085	92.5284	68.9057	34.4584	76.0975	74.4563	12.3544	5.7209	13.5566
Ra81676.1	0.0	0.0922275	0.151217	0.0	0.382784	0.0	9.5806	3.35456	3.72618	4.09266	7.09115	6.73941	2.16346	2.77606	0.0	1.69362	1.82857	1.91687	0.0	0.0	0.0	0.0814299	0.0	7.17518	2.96871	6.5949
Ra83291.1	0.0349951	0.0461137	0.0	0.0716658	0.0	0.0	5.94097	3.77252	0.835703	1.40718	2.01623	5.248	2.15321	2.74562	3.06894	1.47688	3.01447	2.29861	0.213672	0.0	0.0	0.202854	0.0	8.47024	1.24378	3.40286
Ra85394.1	243.789	527.751	538.165	315.997	364.605	373.056	24.0965	13.3608	11.567	7.91073	22.0295	16.241	3.07894	11.0938	41.3515	7.50151	2.07298	11.911	192.417	184.109	125.657	202.391	198.576	6.13348	8.33203	5.87784
Ra86200.1	1534.55	1884.74	2672.28	2060.29	2419.62	1908.34	9.87194	22.758	1.37749	9.44253	6.47898	9.33817	420.058	2248.25	1850.8	1525.9	621.911	1800.08	2849.59	3562.86	3043.24	2359.67	2281.92	29.1082	14.5137	23.0114
Ra86201.1	179.306	280.535	438.399	322.316	457.433	313.262	4.17969	2.29763	0.0	0.709651	1.2197	0.847465	66.8193	555.732	411.225	308.392	123.113	448.816	502.307	599.273	487.912	437.045	471.51	19.9145	3.99395	11.2846
Ra86843.1	459.706	785.442	1546.21	1941.16	1567.75	1229.85	0.0307965	30.4928	0.640747	3.83302	0.782436	2.57794	506.111	1837.14	863.408	1498.3	790.37	1384.66	2369.98	2204.06	2162.92	1988.32	2160.95	5.89787	9.47043	9.84628
Ra87433.1	0.296343	5.65662	4.38887	13.1617	10.5951	7.83672	0.407673	0.352693	0.27798	1.26597	1.34694	0.0	2.98953	5.37131	6.31999	6.71934	10.3787	9.42226	13.7039	4.66377	0.0	13.9087	8.5986	0.0	1.6194	0.956833
Ra88419.1	831.854	1022.52	1606.02	1281.72	1277.0	1272.62	55.2105	30.3188	12.5979	15.229	19.8424	13.6628	260.597	1825.73	1158.37	1069.03	398.447	1202.11	1466.64	1576.31	1773.61	1423.89	1497.02	49.4006	31.5415	47.2207
Ra90382.1	0.0	0.36891	0.0	0.273931	0.0425316	0.0	5.89522	7.74597	3.42102	4.77045	6.33124	8.67261	4.32199	10.5302	2.51981	6.1143	2.31803	5.32441	0.524625	1.14704	1.6148	0.153383	0.890753	20.7528	9.47443	23.5799
Ra92424.1	278.869	501.433	481.4	302.658	373.485	370.669	26.4852	15.876	11.2878	11.4079	20.6509	20.6487	4.07147	6.08138	7.35566	4.5889	2.24548	7.19236	111.804	115.051	60.1655	129.952	99.018	12.4743	16.6863	16.8262
Ra93173.1	1079.32	1447.03	2324.07	2076.27	2387.16	1697.05	6.03355	74.1196	5.67752	26.3929	12.7797	26.9446	642.015	2494.75	2089.48	1783.9	937.42	2004.66	2779.83	3832.91	3278.16	2455.86	2408.43	26.3292	13.0874	17.0576
Ra93174.1	183.004	231.794	374.9	330.888	432.956	249.281	7.42312	1.03191	0.0	0.666765	1.91728	1.59197	33.2753	547.071	544.247	307.495	56.106	473.588	576.315	787.462	757.986	522.94	575.877	28.3438	9.07668	20.9459
Ra93311.1	9.27722	17.5091	11.676	12.1552	13.4781	9.22007	8.68226	9.51922	15.3954	12.5966	19.9373	17.1832	11.0951	12.2509	5.03267	12.7015	12.8738	14.6637	10.3029	16.9764	12.4357	11.5234	11.544	2.79779	7.70514	1.75891
Ra94348.1	50.7116	52.4568	108.271	126.529	104.014	88.3825	34.2453	29.4831	19.6852	21.3857	17.968	21.7223	63.4307	347.195	253.897	198.641	106.917	236.697	164.628	196.426	317.792	174.377	214.793	23.4955	12.5214	24.9755
Ra94493.1	1.87375	0.947467	1.71306	1.87566	2.20186	0.276634	27.0138	6.09351	8.23958	4.63186	17.553	12.6948	1.27563	2.71097	7.45454	1.08744	0.692898	2.97741	4.45951	3.22501	12.0096	2.16518	5.22162	10.6709	6.20215	10.7936
Ra97346.1	0.0	0.225527	0.228385	0.147689	0.330356	0.0	34.1215	3.80976	2.86869	1.72523	7.88457	9.28142	1.00767	0.336308	1.09552	0.0895954	0.24789	0.75287	0.0337261	0.0	0.0	0.104069	0.140095	0.259445	0.0	0.0
